# Ligament injury in adult zebrafish triggers ECM remodeling and cell dedifferentiation for scar-free regeneration

**DOI:** 10.1101/2023.02.03.527039

**Authors:** Troy Anderson, Julia Mo, Ernesto Gagarin, Desmarie Sherwood, Maria Blumenkrantz, Eric Mao, Gianna Leon, Hung-Jhen Chen, Kuo-Chang Tseng, Peter Fabian, J. Gage Crump, Joanna Smeeton

**Affiliations:** Columbia Stem Cell Initiative, Department of Rehabilitation and Regenerative Medicine, and Department of Genetics and Development, Columbia University Irving Medical Center, Columbia University, New York, NY 10032, USA; Department of Biological Sciences, Columbia College, Columbia University NY 10027, USA; Packer Collegiate Institute, New York, NY 11201, USA; Department of Stem Cell Biology and Regenerative Medicine, Keck School of Medicine, University of Southern California, Los Angeles, CA 90033, USA

**Keywords:** ligament, joint, zebrafish, regeneration, single-cell RNA sequencing, legumain, dedifferentiation

## Abstract

After traumatic injury, healing of mammalian ligaments is typically associated with fibrotic scarring as opposed to scar-free regeneration. In contrast, here we show that the ligament supporting the jaw joint of adult zebrafish is capable of rapid and complete scar-free healing. Following surgical transection of the jaw joint ligament, we observe breakdown of ligament tissue adjacent to the cut sites, expansion of mesenchymal tissue within the wound site, and then remodeling of extracellular matrix (ECM) to a normal ligament morphology. Lineage tracing of mature ligamentocytes following transection shows that they dedifferentiate, undergo cell cycle re-entry, and contribute to the regenerated ligament. Single-cell RNA sequencing of the regenerating ligament reveals dynamic expression of ECM genes in neural-crest-derived mesenchymal cells, as well as diverse immune cells expressing the endopeptidase-encoding gene *legumain*. Analysis of *legumain* mutant zebrafish shows a requirement for early ECM remodeling and efficient ligament regeneration. Our study establishes a new model of adult scar-free ligament regeneration and highlights roles of immune-mesenchyme cross-talk in ECM remodeling that initiates regeneration.

**Highlights:**

- Rapid regeneration of the jaw joint ligament in adult zebrafish
- Dedifferentiation of mature ligamentocytes contributes to regeneration
- scRNAseq reveals dynamic ECM remodeling and immune activation during regeneration
- Requirement of Legumain for ECM remodeling and ligament healing
