## Supplemental Table 1 for "Ligament injury in adult zebrafish triggers ECM remodeling and cell dedifferentiation for scar-free regeneration"

### Sheet: Master Counts Superclusters
	Epithelium 1	Epithelium 2	Epithelium 3	NC-Derived 1	NC-Derived 2	Immune 1	Immune 2	Endothelial	Total
1dplt BFP+	1560	97	34	45	21	437	383	1	2578
1dplt DsRed+	1	0	1	181	28	2	0	1	214
1dplt BFP+	1660	58	23	25	10	266	57	4	2103
1dplt DsRed+	0	0	0	52	5	0	0	0	57
3dplt BFP+	268	43	5	311	9	172	15	27	850
3dplt DsRed+	0	0	0	599	18	0	0	1	618
3dSHAM BFP+	564	80	4	287	35	70	9	18	1067
3dSHAM DsRed+	3	0	0	494	77	0	0	0	574
Ctrl BFP+	987	22	20	24	5	131	44	2	1235
Ctrl DsRed+	4	0	1	134	16	0	0	0	155
Total	5047	300	88	2152	224	1078	508	54	9451
